# Multiple bursts of speciation in Madagascar’s endangered lemurs

**DOI:** 10.1101/2023.04.26.537867

**Authors:** Kathryn M. Everson, Luca Pozzi, Meredith A. Barrett, Mary E. Blair, Mariah E. Donohue, Peter M. Kappeler, Andrew C. Kitchener, Alan R. Lemmon, Emily Moriarty Lemmon, Carlos J. Pavón-Vázquez, Ute Radespiel, Blanchard Randrianambinina, Rodin M. Rasoloarison, Solofonirina Rasoloharijaona, Christian Roos, Jordi Salmona, Anne D. Yoder, Rosana Zenil-Ferguson, Dietmar Zinner, David W. Weisrock

## Abstract

Lemurs are often cited as an example of adaptive radiation. Since colonizing Madagascar, more than 100 extant lemur species have evolved to fill a variety of ecological niches on the island. However, recent work suggests that lemurs do not exhibit one of the hallmarks of other adaptive radiations: explosive speciation rates that decline over time. Thus, characterizing the tempo and mode of evolution in lemurs can help us understand alternative ways that hyperdiverse clades arise over time, which might differ from traditional models. We explore the evolution of lemurs using a phylogenomic dataset with broad taxonomic sampling that includes the lemurs’ sister group, the lorisiforms of Asia and continental Africa. Our analyses reveal multiple bursts of diversification (without subsequent declines) that explain much of today’s lemur diversity. We also find higher rates of speciation in Madagascar’s lemurs compared to lorisiforms, and we demonstrate that the lemur clades with exceptionally high diversification rates have higher rates of genomic introgression. This suggests that hybridization in these primates is not an evolutionary dead-end, but a driving force for diversification. Considering the conservation crisis affecting strepsirrhine primates, with approximately 95% of species being threatened with extinction, this phylogenomic study offers a new perspective for explaining Madagascar’s exceptional primate diversity and reveals patterns of speciation, extinction, and gene flow that will help inform future conservation decisions.
