## Supplementary Data 1 for "Multiple bursts of speciation in Madagascar’s endangered lemurs"

### Sheet: P0063_Weisrock_Assembly_Summary
Data S1. Information on all samples with new sequence data generated for this study. The first column contains the sample IDs and the second column contains the source of the tissue for sequencing. Columns 3-5 contain the taxonomic information about each sample. The final four columns contain information about the sequencing run. Institution codes in column 2 are as follows: AMCC = Ambrose Monell…
Unique ID	Source	Sample Notes	Internal ID	Family	Genus	Species Epithet	# Raw Reads	# Raw Bases	Avg Locus Len.	% On-Target Reads
I28130	L. Pozzi	OTO-028; sample originally used in Penna et al. 2022	LP001	Galagidae	Otolemur	garnettii	23281285	4520354100	3269.35	20.9174
I28131	L. Pozzi	GZ-UD-003; sample originally used in Pozzi et al. 2020	LP002	Galagidae	Paragalago	zanzibaricus	20137279	3809245500	3202.41	25.484
I28132	L. Pozzi	ABSHER009f; sample originally used in Pozzi et al. 2014	LP003	Galagidae	Galago	moholi	29138451	5322538800	3272.44	18.267
I28133	L. Pozzi	GD3048f; sample originally used in Pozzi et al. 2014	LP004	Galagidae	Galagoides	demidoff	20484359	3712315500	3145.36	24.9643
I28134	DLC	Luna (ID 2924), raised in captivity	LP005	Lorisidae	Xanthonycticebus	pygmaeus	20156725	3716435400	3120.81	19.2145
I28135	AMNH	Mammalogy Catalog # 269860; loan transaction 2022-060	LP006	Lorisidae	Perodicticus	potto	47786366	8947634700	3122.7	10.5604
I28136	AMNH	Mammalogy Catalog # 212953, origin before 1967, Bronx Zoo; loan transaction 2012-017	LP007	Lorisidae	Nycticebus	coucang	10415761	1883393700	1743.8	4.94264
I28138	USNM	Mammalogy Catalog # 317187, Loan Transaction 2093799; collected in 1960 Malaysia, Sabah (Borneo)	LP009	Lorisidae	Nycticebus	kayan	17608547	2663075100	2394.43	18.5191
I29255	DLC	Marvin (ID 6725), raised in captivity	6725	Daubentoniidae	Daubentonia	madagascariensis	12264697	2057858100	2988.88	29.2852
I29256	DLC	Florette (ID 6362), raised in captivity	6362	Lemuridae	Eulemur	collaris	15239759	2485642800	3093.36	31.353
I29257	DLC	Lange (ID 6521), raised in captivity	6521	Lemuridae	Eulemur	flavifrons	17803355	3422547300	3241.9	24.4383
I29258	DLC	Paiute (ID 6559), raised in captivity	6559	Lemuridae	Eulemur	rubriventer	19525183	4057410600	3153	26.3967
I29259	DLC	Beamish (ID 1359), raised in captivity	1359	Lemuridae	Hapalemur	griseus	19197435	3543016500	3188.04	22.259
I29260	DLC	Cleomenis (ID 6159), raised in captivity	6159	Lemuridae	Lemur	catta	24061340	4556394900	3150.37	20.2605
I29261	DLC	Alphard (ID 6310), raised in captivity	6424	Lemuridae	Varecia	rubra	418426	74934000	1868.55	39.5316
I29262	DLC	Hebe B (ID 7107), raised in captivity	7107	Lemuridae	Varecia	variegata	18381714	3147062100	3151.86	28.7674
I29263	DLC	Otho (ID 6608), raised in captivity	6608	Indriidae	Propithecus	coquereli	26493127	4557897300	3181.97	21.2487
I29264	P. Kappeler	sample originally used in Schülke et al. 2004; collected by Oliver Schülke in Kirindy	DPZ6	Cheirogalidae	Phaner	furcifer	18670107	3591254400	2229.93	8.50852
I29265	P. Kappeler	sample originally used in Weisrock et al. 2012; collected by P. Kappeler from Analamazaotra Special Reserve	DPZ7	Cheirogalidae	Allocebus	trichotus	24656702	5031648300	2056.72	6.17979
I29266	M.A. Barrett	sample originally used in Barrett 2011 Duke University, Junge et al. 2011 Am J Primatol; collected in Betampona 2009	DWW2538A	Indriidae	Indri	indri	26500172	4794644100	3220.13	20.0841
I29267	M.A. Barrett	sample originally used in Barrett 2011 Duke University; collected in Betampona 2009	DWW2543	Lemuridae	Eulemur	albifrons	26120660	5150678100	3178.16	19.6903
I29268	M.A. Barrett	sample originally used in Barrett 2011 Duke University; collected in Betampona 2009	DWW2546A	Indriidae	Propithecus	diadema	20389955	3665597100	3222.62	25.7568
I29269	DLC	sample originally used in Yoder et al. 2016; collected in Tsinjoarivo in 2006 by Mariana Blanco	DWW3243	Cheirogalidae	Microcebus	lehilahytsara	18429910	3213329700	3062.14	25.4588
I29270	R.M. Rasoloarison	sample originally used in Yoder et al. 2000 PNAS, Weisrock et al. 2010 PLoS One, Yoder et al. 2016 PNAS	RMR107	Cheirogalidae	Microcebus	simmonsi	14113699	2453670000	2455.65	9.42076
I29271	R.M. Rasoloarison	sample originally used in Yoder et al. 2000 PNAS, Weisrock et al. 2010 PLoS One, Yoder et al. 2016 PNAS	RMR116	Cheirogalidae	Microcebus	boraha	25131688	4799864400	2549.92	10.1702
I29272	R.M. Rasoloarison	sample originally used in Yoder et al. 2000 PNAS, Weisrock et al. 2010 PLoS One, Yoder et al. 2016 PNAS	RMR131	Cheirogalidae	Microcebus	marohita	22531903	3929328600	2706.86	11.2559
I29273	R.M. Rasoloarison	sample originally used in Yoder et al. 2000 PNAS, Weisrock et al. 2010 PLoS One, Yoder et al. 2016 PNAS	RMR142	Cheirogalidae	Microcebus	rufus	13279185	2310388200	2550.07	10.0596
I29274	R.M. Rasoloarison	sample originally used in Yoder et al. 2000 PNAS, Weisrock et al. 2010 PLoS One, Yoder et al. 2016 PNAS	RMR157	Cheirogalidae	Microcebus	arnholdi	26589889	4994633700	2434.87	8.41311
I29275	R.M. Rasoloarison	sample originally used in Yoder et al. 2000 PNAS, Weisrock et al. 2010 PLoS One, Yoder et al. 2016 PNAS	RMR165	Cheirogalidae	Microcebus	mamiratra	24816288	4627234200	2322.84	9.0421
I29276	R.M. Rasoloarison	sample originally used in Yoder et al. 2000 PNAS, Weisrock et al. 2010 PLoS One, Yoder et al. 2016 PNAS	RMR186E	Cheirogalidae	Microcebus	mittermeieri	29523721	5488213800	2515.42	10.5545
I29277	R.M. Rasoloarison	sample originally used in Yoder et al. 2000 PNAS, Weisrock et al. 2010 PLoS One, Yoder et al. 2016 PNAS	RMR208	Cheirogalidae	Microcebus	tanosi	26354696	4728301800	2225.03	7.79868
I29278	R.M. Rasoloarison	sample originally used in Yoder et al. 2000 PNAS, Weisrock et al. 2010 PLoS One, Yoder et al. 2016 PNAS	RMR218	Cheirogalidae	Microcebus	manitatra	19793135	3630228000	2231.05	10.0409
I29279	R.M. Rasoloarison	sample originally used in Yoder et al. 2000 PNAS, Weisrock et al. 2010 PLoS One, Yoder et al. 2016 PNAS	RMR27	Cheirogalidae	Microcebus	murinus	17904266	3305444700	3061.78	27.1076
I29280	R.M. Rasoloarison	sample originally used in Yoder et al. 2000 PNAS, Weisrock et al. 2010 PLoS One, Yoder et al. 2016 PNAS	RMR37	Cheirogalidae	Microcebus	sambiranensis	16769513	3082777800	3006.05	25.7277
I29281	R.M. Rasoloarison	sample originally used in Yoder et al. 2000 PNAS, Weisrock et al. 2010 PLoS One, Yoder et al. 2016 PNAS	RMR59	Cheirogalidae	Microcebus	ravelobensis	22547653	3910907400	3106.33	25.398
I29282	R.M. Rasoloarison	sample originally used in Yoder et al. 2000 PNAS, Weisrock et al. 2010 PLoS One, Yoder et al. 2016 PNAS	RMR68	Cheirogalidae	Microcebus	griseorufus	21266231	4106952300	3070.66	24.0396
I29283	R.M. Rasoloarison	sample originally used in Yoder et al. 2000 PNAS, Weisrock et al. 2010 PLoS One, Yoder et al. 2016 PNAS	RMR72	Cheirogalidae	Microcebus	tavaratra	17726634	3441728400	3018.12	24.4646
I29284	R.M. Rasoloarison	sample originally used in Yoder et al. 2000 PNAS, Weisrock et al. 2010 PLoS One, Yoder et al. 2016 PNAS	RMR81	Cheirogalidae	Microcebus	myoxinus	23481793	4448308200	3092.72	22.5742
I29285	R.M. Rasoloarison	sample originally used in Yoder et al. 2000 PNAS, Weisrock et al. 2010 PLoS One, Yoder et al. 2016 PNAS	RMR92	Cheirogalidae	Microcebus	berthae	20726269	3752311500	3107.86	23.3039
I29286	DLC	Samantha (ID 2925), raised in captivity	2925	Lorisidae	Loris	tardigradus	19868546	3687095400	3136.58	21.3392
I29287	C. Roos	sample originally used in Pozzi et al. 2015 Zool J Linn Soc	2921	Lorisidae	Xanthonycticebus	pygmaeus	17363172	3072764100	3055.65	21.8686
I31614	FMNH	FMNH 148985; sample originally used in Pozzi et al. 2014	LPHQ-001	Galagidae	Galago	matschiei	7605749	1483961700	3517.53	24.7417
I31615	ZFMK	sample originally used in Pozzi et al. 2014	LPHQ-002	Galagidae	Galagoides	thomasi	7238424	1096263000	2242.26	10.275
I31616	L. Pozzi	PG-TSH-001; sample originally used in Pozzi et al. 2020	LPHQ-003	Galagidae	Paragalago	granti	9199569	1714839300	3451.99	24.7755
I31617	L. Pozzi	GC-GD-010; sample originally used in Pozzi et al. 2020	LPHQ-004	Galagidae	Paragalago	cocos	8511299	1583688300	3525.67	25.694
I31618	RMCA	Catalog # 9476; loan transaction M2018-002	LP-032	Galagidae	Perodicticus	potto	7278868	1120506900	2838.15	19.3239
I31619	RMCA	Catalog # 73.018-M-0139; loan transaction M2018-002	LP-046	Galagidae	Perodicticus	potto	9023383	1451700900	3176.83	24.4731
I31620	RMCA	Catalog # 38164; loan transaction M2018-002	LP-051	Galagidae	Perodicticus	potto	8933628	1440258000	3137.96	27.5152
I31621	RMCA	Catalog # 17539; loan transaction M2018-002	LP-061	Galagidae	Sciurocheirus	alleni	2428269	370166700	1086.64	16.3121
I31622	RMCA	Catalog # 73.029-M-0067; loan transaction M2018-002	LP-064	Galagidae	Sciurocheirus	alleni	6374281	1000786200	2098.79	18.7856
I31623	RMCA	Catalog # 6408; loan transaction M2018-002	LP-066	Galagidae	Euoticus	elegantulus	5578145	850307700	2665.79	20.3261
I31624	RMCA	Catalog # 73.018-M-0142; loan transaction M2018-002	LP-072	Galagidae	Euoticus	elegantulus	3909903	601440000	1286.7	18.3642
I31625	RMCA	Catalog # 73.029-M-0065; loan transaction M2018-002	LP-075	Galagidae	Euoticus	elegantulus	8463277	1529600400	3350.31	20.5773
I31626	RMCA	Catalog # 19025; loan transaction M2018-002	LP-076	Galagidae	Galago	matschiei	8635007	1364189400	3248.97	26.2094
I31627	RMCA	Catalog # 21652; loan transaction M2018-002	LP-078	Galagidae	Galago	matschiei	6128827	1028839500	3086.42	21.9466
I31628	RMCA	Catalog # 10004; loan transaction M2018-002	LP-083	Galagidae	Galago	matschiei	6392083	1019684100	3052.24	21.98
I31629	RMCA	Catalog # 19996; loan transaction M2018-002	LP-089	Galagidae	Galago	matschiei	8789173	1404180000	3223.66	27.7508
I31630	RMCA	Catalog # 26880; loan transaction M2018-002	LP-090	Galagidae	Otolemur	monteiri	8912570	1526480400	3397.91	28.7653
I31631	RMCA	Catalog # 35801; loan transaction M2018-002	LP-106	Galagidae	Otolemur	monteiri	7163726	1155278700	3080.21	21.6882
I31632	RMCA	Catalog # 11304; loan transaction M2018-002	LP-120	Galagidae	Otolemur	monteiri	7158401	1160720400	3255.34	29.8831
I31633	RMCA	Catalog # 18717; loan transaction M2018-002	LP-128	Galagidae	Galago	senegalensis	8767287	1337330400	2919.95	21.872
I31634	RMCA	Catalog # 96.037-M-5370; loan transaction M2018-002	LP-131	Galagidae	Galago	senegalensis	6990454	1202772900	3307.59	24.1502
I31635	RMCA	Catalog # 21123; loan transaction M2018-002	LP-135	Galagidae	Galago	moholi	8275713	1273796100	3105.4	27.7423
I31636	RMCA	Catalog # 73.029-M-0063; loan transaction M2018-002	LP-138	Galagidae	Galago	senegalensis	7290736	1126230300	2932.58	21.7028
I31637	RMCA	Catalog # 22341; loan transaction M2018-002	LP-154	Galagidae	Galago	moholi	5364526	826341000	2636.47	13.866
I31638	RMCA	Catalog # 33636; loan transaction M2018-002	LP-155	Galagidae	Galago	moholi	6077667	999078600	3140.01	15.0543
I31639	RMCA	Catalog # 25837; loan transaction M2018-002	LP-158	Galagidae	Galago	moholi	5904787	919402800	2386.77	10.9035
I31640	RMCA	Catalog # 11951; loan transaction M2018-002	LP-163	Galagidae	Galagoides	thomasi	6868107	1077737700	3028.66	16.1884
I31641	RMCA	Catalog # 20048; loan transaction M2018-002	LP-167	Galagidae	Galagoides	thomasi	7262203	1115061600	2752.51	14.1554
I31642	RMCA	Catalog # 20833; loan transaction M2018-002	LP-181	Galagidae	Galagoides	thomasi	5812974	886702800	2602.23	14.46
I31643	RMCA	Catalog # 8732; loan transaction M2018-002	LP-199	Galagidae	Galagoides	demidoff	6161705	936990600	2466.69	13.9291
I31644	RMCA	Catalog # 20046 b; loan transaction M2018-002	LP-211	Galagidae	Galagoides	demidoff	7838323	1205276100	2842.46	11.1587
I31645	RMCA	Catalog # 73.029-M-0066; loan transaction M2018-002	LP-216	Galagidae	Galagoides	demidoff	6402269	1022364000	3046.2	14.3751
I31821	DLC	Atia (ID 6198), raised in captivity	Ptat_6198F	Indriidae	Propithecus	tattersalli	6337399	1209022200	3505.87	24.4479
I31822	DLC	Pimento (ID 7034), raised in captivity	Mganz_DLC	Cheirogalidae	Microcebus	ganzhorni	6548174	1255532400	3344.9	23.3759
I31823	DLC	Fiery (ID 5729), raised in captivity	Erufi_5729	Lemuridae	Eulemur	rufifrons	6521267	1267357200	3418.78	21.8968
I31825	AMNH	Ambrose Monell Cry Collection Barcode # 100651; Loan ID 1137	DNA 2768	Lemuridae	Eulemur	cinereiceps	4857226	985683300	3215.89	13.3411
I31826	AMNH	Ambrose Monell Cry Collection Barcode # 100379; Loan ID 1137	DNA 2770	Lemuridae	Eulemur	coronatus	7844143	1452437700	3449.61	22.1341
I31827	AMNH	Ambrose Monell Cry Collection Barcode # 100612; Loan ID 1137	DNA 2772	Lemuridae	Eulemur	fulvus	6518314	1297994700	3348.94	14.3247
I31828	AMNH	Ambrose Monell Cry Collection Barcode # 100422; Loan ID 1137	DNA 2773	Lemuridae	Eulemur	macaco	6889963	1303827900	3414.14	21.6233
I31829	AMNH	Ambrose Monell Cry Collection Barcode # 100353; Loan ID 1137	DNA 2776	Lemuridae	Eulemur	mongoz	3894304	861422700	3212.41	18.1071
I31830	AMNH	Ambrose Monell Cry Collection Barcode # 100405; Loan ID 1137	DNA 2778	Lemuridae	Eulemur	rufus	5340951	1052205300	3421.3	23.4606
I31831	AMNH	Ambrose Monell Cry Collection Barcode # 100329; Loan ID 1137	DNA 2779	Lemuridae	Eulemur	sanfordi	4155206	839058000	3375.38	27.0395
I31832	AMNH	Ambrose Monell Cry Collection Barcode # 100518; Loan ID 1137	DNA 2781	Lemuridae	Prolemur	simus	7415712	1406211600	3346.12	16.9219
I31833	P. Kappeler	collected during radio collar research in Berenty by Iris Dröscher; sample originally used in Dröscher et al. 2013, 2014a, 2014b, 2016	Lepi-111	Lepilemuridae	Lepilemur	leucopus	6735403	1178266800	1005.81	2.91993
I31834	C. Roos/D. Zinner	sample originally used in Zaramody et al. 2006 Primate Rep, Rumpler et al. 2011 Chromosome Res	A51	Indriidae	Avahi	laniger	3817029	613236300	2055.5	7.39321
I31835	C. Roos/D. Zinner	sample originally used in Zaramody et al. 2006 Primate Rep, Rumpler et al. 2011 Chromosome Res	A56	Indriidae	Avahi	peyrierasi	5795738	1089865500	3144.42	15.3447
I31836	C. Roos/D. Zinner	sample originally used in Rumpler et al. 2011 Chromosome Res	760	Indriidae	Propithecus	coronatus	6557716	1191638700	3404.59	21.066
I31837	C. Roos/D. Zinner	sample originally used in Rumpler et al. 2011 Chromosome Res	Pde-1	Indriidae	Propithecus	edwardsi	4543196	953646300	3212.29	19.6945
I31838	C. Roos/D. Zinner	sample originally used in Rumpler et al. 2011 Chromosome Res	PdP-1	Indriidae	Propithecus	perrieri	6559183	1290668700	3351.59	19.4735
I31839	C. Roos/D. Zinner	sample originally used in Rabarivola et al. 2007 Lemur News	HgiL-117	Lemuridae	Hapalemur	gilberti	4344237	856797900	2094.69	7.48828
I31840	C. Roos/D. Zinner	sample originally used in Rabarivola et al. 2007 Lemur News	Hgm-34	Lemuridae	Hapalemur	meridionalis	6911300	1314847800	3303.48	18.3174
I31841	C. Roos/D. Zinner	sample originally used in Rabarivola et al. 2007 Lemur News	HgO-108	Lemuridae	Hapalemur	occidentalis	6049602	1201032000	3321.76	18.224
I31842	C. Roos/D. Zinner	sample originally used in Andriaholinirina et al. 2006 BMC Evol Biol, Rumpler et al. 2008 Chromosome Res	LRU	Lepilemuridae	Lepilemur	ruficaudatus	5186633	1002785700	3128.48	16.3401
I31843	C. Roos/D. Zinner	sample originally used in Andriaholinirina et al. 2006 BMC Evol Biol, Rumpler et al. 2008 Chromosome Res	L-211	Lepilemuridae	Lepilemur	septentrionalis	4726799	922250700	3239	21.6743
I31844	NSRL	Catalog # 129239; loan transaction OL2019-017	TK-129239	Cheirogalidae	Cheirogaleus	andysabini	3690885	648866400	1056.25	1.60457
I31845	NSRL	Catalog # 129245; loan transaction OL2019-017	TK-129245	Cheirogalidae	Cheirogaleus	grovesi	4437797	774076500	1068.82	2.04609
I31846	NSRL	Catalog # 129242; loan transaction OL2019-017	TK-129242	Cheirogalidae	Cheirogaleus	shethi	4678998	851579100	3144.5	17.3104
I31847	NSRL	Catalog # 125758; loan transaction OL2019-017	TK-125758	Indriidae	Avahi	betsileo	3457432	704438700	3143.38	20.1878
I31848	NSRL	Catalog # 125773; loan transaction OL2019-017	TK-125773	Indriidae	Avahi	cleesei	3375711	703625700	3031.69	10.8851
I31849	NSRL	Catalog # 125763; loan transaction OL2019-017	TK-125763	Indriidae	Avahi	meridionalis	5348795	1036765800	3361.82	19.8293
I31850	NSRL	Catalog # 125770; loan transaction OL2019-017	TK-125770	Indriidae	Avahi	unicolor	4834820	919235700	2797.88	14.5675
I31851	NSRL	Catalog # 125522; loan transaction OL2019-017	TK-125522	Lepilemuridae	Lepilemur	aeeclis	4939686	1026116400	3218.1	18.9649
I31852	NSRL	Catalog # 125529; loan transaction OL2019-017	TK-125529	Lepilemuridae	Lepilemur	ahmansonorum	5957519	1092008100	3277.25	20.3468
I31853	C. Roos/D. Zinner	sample originally used in Andriaholinirina et al. 2006 BMC Evol Biol, Rumpler et al. 2008 Chromosome Res	L86	Lepilemuridae	Lepilemur	ankaranensis	5561815	1021664700	3264.13	21.6028
I31854	NSRL	Catalog # 125513; loan transaction OL2019-017	TK-125513	Lepilemuridae	Lepilemur	betsileo	5523175	1074060600	3299.78	19.9934
I31855	NSRL	Catalog # 125556; loan transaction OL2019-017	TK-125556	Lepilemuridae	Lepilemur	hubbardorum	5598486	1088324100	3303.15	18.4976
I31857	NSRL	Catalog # 125516; loan transaction OL2019-017	TK-125516	Lepilemuridae	Lepilemur	milanoii	5862813	1177628400	3256.86	16.5412
I31858	NSRL	Catalog # 125511; loan transaction OL2019-017	TK-125511	Lepilemuridae	Lepilemur	petteri	7381207	1374540900	3305.03	18.2129
I31859	NSRL	Catalog # 125508; loan transaction OL2019-017	TK-125508	Lepilemuridae	Lepilemur	randrianasoloi	7836144	1410073200	3253.28	15.3813
I31860	NSRL	Catalog # 125535; loan transaction OL2019-017	TK-125535	Lepilemuridae	Lepilemur	tymerlachsoni	5510576	1121685900	3351.39	18.2682
I31861	NSRL	Catalog # 125526; loan transaction OL2019-017	TK-125526	Lepilemuridae	Lepilemur	wrightae	5003934	807532500	1391.26	6.56246
I31862	U. Radespiel	collected in Montagne d'Ambre in 2017 by Teixeira and Radespiel under permits no. 78/17/MEEF/SG/DGF/DSAP/SCB.Re, No. 79/17 MEEF/SG/DGF/DSAP/SCB/RE; imported to the U.S. under CITES permit 19US36412D/9 and U.S. Fish and Wildlife Customs Document No. 2019NW2505902	219	Cheirogalidae	Microcebus	arnholdi	5507772	1044237900	3206.22	19.7633
I31863	U. Radespiel	collected in Anjiamangirana in 2016 by Rina Evasoa, Hasainaina, and Zimmermann under permit no. 130/16/MEEF/SG/DGF/DAPT/SCBT.Re; imported to the U.S. under CITES permit 19US36412D/9 and U.S. Fish and Wildlife Customs Document No. 2019NW2505903	14-16	Cheirogalidae	Microcebus	danfossi	5051414	794727600	590.603	5.13738
I31864	U. Radespiel	collected in Sahafina in 2009 by the Groupe d'étude et de recherche sur les primates de Madagascar (GERP) under permit no. 124/09/MEFT/SG/DGEF/DSAP/SLRSE; imported to the U.S. under CITES permit 19US36412D/9 and U.S. Fish and Wildlife Customs Document No. 2019NW2505904	02-09	Cheirogalidae	Microcebus	gerpi	7570190	1432321200	3316.58	21.6446
I31865	U. Radespiel	collected in Lokobe in 2002 by Randrianambinina, Rasoloharijaona, and Zimmermann under permit no. 004-MEF/SG/DGEF/DADF/SCB; imported to the U.S. under CITES permit 19US36412D/9 and U.S. Fish and Wildlife Customs Document No. 2019NW2505895	11-02	Lepilemuridae	Lepilemur	dorsalis	7415890	1454371500	3417.32	20.6691
I31866	U. Radespiel	collected in Mariarano in 2018 by Ramsay, Andriatsitohaina, and Radespiel under permit no. 82/18/MEEF/SG/DGF/DSAP/SCB.Re; imported to the U.S. under CITES permit 19US36412D/9 and U.S. Fish and Wildlife Customs Document No. 2019NW2505896	M05-18	Lepilemuridae	Lepilemur	edwardsi	5008948	808894800	1738.42	7.08453
I31867	U. Radespiel	collected in Anjiamangirana in 2004 by Craul and Zimmermann under permit no. 100-MINENV.EF/SG/DGEF/DPB/SCBLF; imported to the U.S. under CITES permit 19US36412D/9 and U.S. Fish and Wildlife Customs Document No. 2019NW2505897	07-04	Lepilemuridae	Lepilemur	grewcockorum	4682624	977362800	3398.81	22.5902
I31868	U. Radespiel	collected in Ankaramibe in 2016 by Rina Evasoa, Hasainaina, and Zimmermann under permit no. 130/16/MEEF/SG/DGF/DAPT/SCBT.Re; imported to the U.S. under CITES permit 19US36412D/9 and U.S. Fish and Wildlife Customs Document No. 2019NW2505905	13-16	Cheirogalidae	Microcebus	margotmarshae	5415034	1063382700	3319.34	21.0506
I31869	U. Radespiel	collected in Mantadia in 2000 by Rasoloharijaona and Zimmermann under permit no. 072-MINENV.EF/SG/DGEF/DADF/SCB; imported to the U.S. under CITES permit 19US36412D/9 and U.S. Fish and Wildlife Customs Document No. 2019NW2505898	01-00	Lepilemuridae	Lepilemur	mustelinus	3135867	518173800	1003.78	9.50488
I31870	U. Radespiel	collected in Antsaonjo in 2011 by Randrianambinina, Rakotondravony, Rasoloharijaona, and Zimmermann under permit no. 186/11/MEF/SG/DGF/DCB.SAP/SCB; imported to the U.S. under CITES permit 19US36412D/9 and U.S. Fish and Wildlife Customs Document No. 2019NW2505899	01-11	Lepilemuridae	Lepilemur	otto	6328893	1149386700	3105.1	14.3005
I31871	U. Radespiel	collected in Ankarafa in 2004 by Craul and Zimmermann under permit no. 100-MINENV.EF/SG/DGEF/DPB/SCBLF; imported to the U.S. under CITES permit 19US36412D/9 and U.S. Fish and Wildlife Customs Document No. 2019NW2505900	19-04	Lepilemuridae	Lepilemur	sahamalazensis	9058273	1663397700	3397.71	20.1268
I31872	U. Radespiel	collected in Mangabe in 2006 by the Groupe d'étude et de recherche sur les primates de Madagascar (GERP) under permit no. 137/13/MEF/SG/DGF/DCB.SAP/SCB; imported to the U.S. under CITES permit 19US36412D/9 and U.S. Fish and Wildlife Customs Document No. 2019NW2505901	04-06	Lepilemuridae	Lepilemur	seali	5574559	1082461800	3337.92	21.5903
I31873	U. Radespiel	collected in Andrafiamena in 2003 by Randrianambinina, Rasoloharijaona, and Zimmermann under permit no. 072-MINENV.EF/SG/DGEF/DADF/SCB; imported to the U.S. under CITES permit 19US36412D/9 and U.S. Fish and Wildlife Customs Document No. 2019NW2505894	01-03	Lepilemuridae	Lepilemur	ankaranensis	5524456	1053595500	3299.8	20.9687
I31874	C. Roos/A. Kitchener (NMS)	sample originally used in Roos et al. 2004 PNAS; Pozzi et al. 2015 Zool J Linn Soc	A2	Lorisidae	Arctocebus	calabarensis	5269411	999085200	3219.01	17.5699
I31875	C. Roos	sample originally used in Pozzi et al. 2015 Zool J Linn Soc	765	Galagidae	Galago	moholi	5877890	1051010700	3307.2	14.1459
I31876	C. Roos	sample originally used in Pozzi et al. 2015 Zool J Linn Soc	S2	Galagidae	Galago	senegalensis	6126913	1139502300	3373.28	19.9013
I31877	C. Roos	sample originally used in Pozzi et al. 2015 Zool J Linn Soc	Potto	Lorisidae	Perodicticus	ibeanus	7974551	1440222600	3346.52	20.3722
