## Supplementary Table 1 for "Multiple bursts of speciation in Madagascar’s endangered lemurs"

### Sheet: Strepsirrhini_taxonomy
Family	Genus	Species epithet	Authority
CHEIROGALEIDAE	Allocebus	trichotis	(Günther, 1875)
CHEIROGALEIDAE	Cheirogaleus	andysabini	Lei, McLain, Frasier, Taylor, Bailey, Engberg, Ginter, Nash, Randriamampionona, Groves, Mittermeier & Louis Jr, 2015
CHEIROGALEIDAE	Cheirogaleus	crossleyi	A. Grandidier, 1870
CHEIROGALEIDAE	Cheirogaleus	grovesi	McLain, Lei, Frasier, Taylor, Bailey, Robertson, Nash, Randriamanana, Mittermeier & Louis Jr, 2017
CHEIROGALEIDAE	Cheirogaleus	lavasoensis	Thiele, Razafimahatratra & Hapke, 2013
CHEIROGALEIDAE	Cheirogaleus	major	É. Geoffroy Saint-Hilaire, 1812
CHEIROGALEIDAE	Cheirogaleus	medius	É. Geoffroy Saint-Hilaire, 1812
CHEIROGALEIDAE	Cheirogaleus	shethi	Frasier, Lei, McLain, Taylor, Bailey, Ginter, Nash, Randriamampionona, Groves, Mittermeier & Louis Jr., 2016
CHEIROGALEIDAE	Cheirogaleus	sibreei	(Forsyth Major, 1894)
CHEIROGALEIDAE	Cheirogaleus	thomasi	(Forsyth Major, 1894)
CHEIROGALEIDAE	Microcebus	arnholdi	Louis, Engberg, McGuire, McCormick, Randriamampionona, Ranaivoarisoa, Bailey, Mittermeier & Lei, 2008
CHEIROGALEIDAE	Microcebus	berthae	Rasoloarison, Goodman & Ganzhorn, 2000
CHEIROGALEIDAE	Microcebus	bongolavensis	Olivieri, Zimmermann, Randrianambinina, Rasoloharijaona, Rakotondravony, Guschanski & Radespiel, 2007
CHEIROGALEIDAE	Microcebus	boraha	Hotaling, Foley, Lawrence, Bocanegra, Blanco, Rasoloarison, Kappeler, Barrett, Yoder & Weisrock, 2016
CHEIROGALEIDAE	Microcebus	danfossi	Olivieri, Zimmermann, Randrianambinina, Rassoloharijaona, Rakotondravony, Guschanski & Radespiel, 2007
CHEIROGALEIDAE	Microcebus	ganzhorni	Hotaling, Foley, Lawrence, Bocanegra, Blanco, Rasoloarison, Kappeler, Barrett, Yoder & Weisrock, 2016
CHEIROGALEIDAE	Microcebus	gerpi	Radespiel, Ratsimbazafy, Rasoloharijaona, Raveloson, Andriaholinirina, Rakotondravony, Randrianarison & Randrianambinina, 2012
CHEIROGALEIDAE	Microcebus	griseorufus	Kollman, 1910
CHEIROGALEIDAE	Microcebus	jollyae	Louis Jr., Coles, Andriantompohavana, Sommer, Engberg, Zaonarivelo, Mayor & Brenneman, 2006
CHEIROGALEIDAE	Microcebus	jonahi	Schüssler, Blanco, Salmona, Poelstra, Andriambeloson, Miller, Randrianambinina, Rasolofoson, Mantilla-Contreras, Chikhi, Louis Jr., Yoder, & Radespiel, 2020
CHEIROGALEIDAE	Microcebus	lehilahytsara	Roos & Kappeler, 2005
CHEIROGALEIDAE	Microcebus	macarthurii	Radespiel, Olivieri, Rasolofoson, Rakotondratsimba, Rakotonirainy, Rasoloharijaona, Randrianambinina, Ratsimbazafy, Ratelolahy, Randriamboavonjy, Rasolofoharivelo, Craul, Rakotozafy & Randrianarison, 2008
CHEIROGALEIDAE	Microcebus	mamiratra	Andriantompohavana, Zaonarivelo, Engberg, Randriamampionona, McGuire, Shore, Rakotonomenjanahary, Brenneman & Louis Jr., 2006
CHEIROGALEIDAE	Microcebus	manitatra	Hotaling, Foley, Lawrence, Bocanegra, Blanco, Rasoloarison, Kappeler, Barrett, Yoder & Weisrock, 2016
CHEIROGALEIDAE	Microcebus	margotmarshae	Louis, Engberg, McGuire, McCormick, Randriamampionona, Ranaivoarisoa, Bailey, Mittermeier & Lei, 2008
CHEIROGALEIDAE	Microcebus	marohita	Rasoloarison, Weisrock, Yoder, Rakotondravony & Kappeler, 2013
CHEIROGALEIDAE	Microcebus	mittermeieri	Louis, Coles, Andriantompohavana,Sommer, Engberg, Zaonarivelo, Mayor, & Brenneman, 2006
CHEIROGALEIDAE	Microcebus	murinus	(J.F. Miller, 1777)
CHEIROGALEIDAE	Microcebus	myoxinus	Peters, 1852
CHEIROGALEIDAE	Microcebus	ravelobensis	Zimmermann, Cepok, Rakotoarison, Zietemann & Radespiel, 1998
CHEIROGALEIDAE	Microcebus	rufus	(É. Geoffroy, 1834)
CHEIROGALEIDAE	Microcebus	sambiranensis	Rasoloarison, Goodman & Ganzhorn, 2000
CHEIROGALEIDAE	Microcebus	simmonsi	Louis Jr., Coles, Andriantompohavana, Sommer, Engberg, Zaonarivelo, Mayor & Brenneman, 2006
CHEIROGALEIDAE	Microcebus	tanosi	Rasoloarison, Weisrock, Yoder, Rakotondravony & Kappeler, 2013
CHEIROGALEIDAE	Microcebus	tavaratra	Rasoloarison, Goodman & Ganzhorn, 2000
CHEIROGALEIDAE	Mirza	coquereli	(A. Grandidier, 1867)
CHEIROGALEIDAE	Mirza	zaza	Kappeler & Roos, 2005
CHEIROGALEIDAE	Phaner	electromontis	Groves & Tattersall, 1991
CHEIROGALEIDAE	Phaner	furcifer	(de Blainville, 1839)
CHEIROGALEIDAE	Phaner	pallescens	Groves & Tattersall, 1991
CHEIROGALEIDAE	Phaner	parienti	Groves & Tattersall, 1991
DAUBENTONIIDAE	Daubentonia	madagascariensis	Gmelin, 1788
GALAGIDAE	Euoticus	elegantulus	(Le Conte, 1857)
GALAGIDAE	Euoticus	pallidus	(Gray, 1863)
GALAGIDAE	Galago	gallarum	Thomas, 1901
GALAGIDAE	Galago	matschiei	Lorenz, 1917
GALAGIDAE	Galago	moholi	A. Smith, 1836
GALAGIDAE	Galago	senegalensis	É. Geoffroy Saint-Hilaire, 1796
GALAGIDAE	Galagoides	demidoff	(G. Fischer, 1806)
GALAGIDAE	Galagoides	kumbirensis	Svensson, Bersacola, Mills, Munds, Nijman, Perkin, Masters, Couette, Nekaris & Bearder, 2017
GALAGIDAE	Galagoides	thomasi	(Elliot, 1907)
GALAGIDAE	Otolemur	crassicaudatus	(É. Geoffroy Saint-Hilaire, 1812)
GALAGIDAE	Otolemur	garnettii	(Ogilby, 1838)
GALAGIDAE	Otolemur	monteiri	Bartlett, 1863
GALAGIDAE	Paragalago	cocos	(Heller, 1912)
GALAGIDAE	Paragalago	granti	(Thomas & Wroughton, 1907)
GALAGIDAE	Paragalago	nyasae	(Elliot, 1907)
GALAGIDAE	Paragalago	orinus	(Lawrence & Washburn, 1936)
GALAGIDAE	Paragalago	rondoensis	(Honess in Kingdon, 1997)
GALAGIDAE	Paragalago	zanzibaricus	(Matschie, 1893)
GALAGIDAE	Sciurocheirus	alleni	(Waterhouse, 1838)
GALAGIDAE	Sciurocheirus	cameronensis	(Peters, 1876)
GALAGIDAE	Sciurocheirus	gabonensis	(Gray, 1863)
GALAGIDAE	Sciurocheirus	makandensis	Ambrose, 2013
INDRIIDAE	Avahi	betsileo	Andriantompohavana, Lei, Zaonarivelo, Engberg, Nalanirina, McGuire, Shore, Andrianasolo, Herrington, Brenneman & Louis Jr., 2007
INDRIIDAE	Avahi	cleesei	Thalmann & Geissmann, 2005
INDRIIDAE	Avahi	laniger	(Gmelin, 1788)
INDRIIDAE	Avahi	meridionalis	Zaramody, Fausser, Roos, Zinner, Andriaholinirina, Rabarivola, Norscia, Tattersall & Rumpler, 2006
INDRIIDAE	Avahi	mooreorum	Lei, Engberg, Andriantompohavana, McGuire, Mittermeier, Zaonarivelo, Brenneman & Louis, 2008
INDRIIDAE	Avahi	occidentalis	von Lorenz-Liburnau, 1898
INDRIIDAE	Avahi	peyrierasi	Zaramody, Fausser, Roos, Zinner, Andriaholinirina, Rabarivola, Norscia, Tattersall & Rumpler, 2006
INDRIIDAE	Avahi	ramanantsoavanai	Zaramody, Fausser, Roos, Zinner, Andriaholinirina, Rabarivola, Norscia, Tattersall & Rumpler, 2006
INDRIIDAE	Avahi	unicolor	Thalmann & Geissmann, 2000
INDRIIDAE	Indri	indri	(Gmelin, 1788)
INDRIIDAE	Propithecus	candidus	A. Grandidier, 1871
INDRIIDAE	Propithecus	coquereli	(A. Grandidier, 1867)
INDRIIDAE	Propithecus	coronatus	Milne-Edwards, 1871
INDRIIDAE	Propithecus	deckenii	A. Grandidier, 1867
INDRIIDAE	Propithecus	diadema	Bennett, 1832
INDRIIDAE	Propithecus	edwardsi	A. Grandidier, 1871
INDRIIDAE	Propithecus	perrieri	Lavauden, 1931
INDRIIDAE	Propithecus	tattersalli	Simons, 1988
INDRIIDAE	Propithecus	verreauxi	A. Grandidier, 1867
LEMURIDAE	Eulemur	albifrons	(É. Geoffroy Saint-Hilaire, 1796)
LEMURIDAE	Eulemur	cinereiceps	(A. Grandidier & Milne-Edwards, 1890)
LEMURIDAE	Eulemur	collaris	(É. Geoffroy, 1812)
LEMURIDAE	Eulemur	coronatus	(Gray, 1842)
LEMURIDAE	Eulemur	flavifrons	(Gray, 1867)
LEMURIDAE	Eulemur	fulvus	(É. Geoffroy, 1796)
LEMURIDAE	Eulemur	macaco	(Linnaeus, 1766)
LEMURIDAE	Eulemur	mongoz	(Linnaeus, 1766)
LEMURIDAE	Eulemur	rubriventer	(I. Geoffroy, 1850)
LEMURIDAE	Eulemur	rufifrons	(Bennett, 1833)
LEMURIDAE	Eulemur	rufus	(Audebert, 1799)
LEMURIDAE	Eulemur	sanfordi	(Archbold, 1932)
LEMURIDAE	Hapalemur	alaotrensis	Rumpler, 1975
LEMURIDAE	Hapalemur	aureus	Meier, Albignac, Peyrieras, Rumpler & Wright, 1987
LEMURIDAE	Hapalemur	gilberti	Rabarivola, Prosper, Zaramody, Andriaholinirina, & Hauwy, 2007
LEMURIDAE	Hapalemur	griseus	(Link, 1795)
LEMURIDAE	Hapalemur	meridionalis	Warter, Randrianasolo, Dutrillaux & Rumpler, 1987
LEMURIDAE	Hapalemur	occidentalis	Rumpler, 1975
LEMURIDAE	Lemur	catta	Linnaeus, 1758
LEMURIDAE	Prolemur	simus	(Gray, 1871)
LEMURIDAE	Varecia	rubra	(É. Geoffroy, 1812)
LEMURIDAE	Varecia	variegata	(Kerr, 1792)
LEPILEMURIDAE	Lepilemur	aeeclis	Andriaholinirina, Fausser, Roos, Zinner, Thalmann, Rabarivola, Ravoarimanana, Ganzhorn, Meier, Hilgartner, Walter, Zaramody, Langer, Hahn, Zimmermann, Radespiel, Craul, Tomiuk, Tattersall & Rumpler, 2017
LEPILEMURIDAE	Lepilemur	ahmansoni	Louis Jr., Engberg, Lei, Geng, Sommer, Randriamampionona, Randriamanana, Zaonarivelo, Andriantompohavana, Randria, Prosper, Ramaromilanto, Rakotoarisoa, Rooney & Brenneman, 2006
LEPILEMURIDAE	Lepilemur	ankaranensis	Rumpler & Albignac, 1975
LEPILEMURIDAE	Lepilemur	betsileo	Louis Jr., Engberg, Lei, Geng, Sommer, Randriamampionona, Randriamanana, Zaonarivelo, Andriantompohavana, Randria, Prosper, Ramaromilanto, Rakotoarisoa, Rooney & Brenneman, 2006
LEPILEMURIDAE	Lepilemur	dorsalis	Gray, 1870
LEPILEMURIDAE	Lepilemur	edwardsi	(Forbes, 1894)
LEPILEMURIDAE	Lepilemur	fleuretae	Louis Jr., Engberg, Lei, Geng, Sommer, Randriamampionona, Randriamanana, Zaonarivelo, Andriantompohavana, Randria, Prosper, Ramaromilanto, Rakotoarisoa, Rooney & Brenneman, 2006
LEPILEMURIDAE	Lepilemur	grewcockorum	Louis Jr., Engberg, Lei, Geng, Sommer, Randriamampionona, Randriamanana, Zaonarivelo, Andriantompohavana, Randria, Prosper, Ramaromilanto, Rakotoarisoa, Rooney, & Brenneman, 2006
LEPILEMURIDAE	Lepilemur	hollandorum	Ramaromilanto, Lei, Engberg, Johnson, Sitzmann & Louis, 2009
LEPILEMURIDAE	Lepilemur	hubbardorum	Louis Jr., Engberg, Lei, Geng, Sommer, Randriamampionona, Randriamanana, Zaonarivelo, Andriantompohavana, Randria, Prosper, Ramaromilanto, Rakotoarisoa, Rooney & Brenneman, 2006
LEPILEMURIDAE	Lepilemur	jamesorum	Louis Jr., Engberg, Lei, Geng, Sommer, Randriamampionona, Randriamanana, Zaonarivelo, Andriantompohavana, Randria, Prosper, Ramaromilanto, Rakotoarisoa, Rooney & Brenneman, 2006
LEPILEMURIDAE	Lepilemur	leucopus	(Major, 1894)
LEPILEMURIDAE	Lepilemur	microdon	(Forsyth Major, 1894)
LEPILEMURIDAE	Lepilemur	milanoii	Louis Jr., Engberg, Lei, Geng, Sommer, Randriamampionona, Randriamanana, Zaonarivelo, Andriantompohavana, Randria, Prosper, Ramaromilanto, Rakotoarisoa, Rooney & Brenneman, 2006
LEPILEMURIDAE	Lepilemur	mittermeieri	Rabarivola, Zaramody, Fausser, Andriaholinirina, Roos, Zinner, Hauwy, & Rumpler, 2006
LEPILEMURIDAE	Lepilemur	mustelinus	I. Geoffroy, 1851
LEPILEMURIDAE	Lepilemur	otto	Craul, Zimmermann, Rasoloharijaona, Randrianambinina & Radespiel, 2007
LEPILEMURIDAE	Lepilemur	petteri	Louis Jr., Engberg, Lei, Geng, Sommer, Randriamampionona, Randriamanana, Zaonarivelo, Andriantompohavana, Randria, Prosper, Ramaromilanto, Rakotoarisoa, Rooney & Brenneman, 2006
LEPILEMURIDAE	Lepilemur	randrianasoloi	Andriaholinirina, Fausser, Roos, Zinner, Thalmann, Rabarivola, Ravoarimanana, Ganzhorn, Meier, Hilgartner, Walter, Zaramody, Langer, Hahn, Zimmermann, Radespiel, Craul, Tomiuk, Tattersall & Rumpler, 2017
LEPILEMURIDAE	Lepilemur	ruficaudatus	A. Grandidier, 1867
LEPILEMURIDAE	Lepilemur	sahamalaza	Andriaholinirina, Fausser, Roos, Zinner, Thalmann, Rabarivola, Ravoarimanana, Ganzhorn, Meier, Hilgartner, Walter, Zaramody, Langer, Hahn, Zimmermann, Radespiel, Craul, Tomiuk, Tattersall & Rumpler, 2017
LEPILEMURIDAE	Lepilemur	scottorum	Lei, Engberg, Andriantompohavana, McGuire, Mittermeier, Zaonarivelo, Brenneman & Louis, 2008
LEPILEMURIDAE	Lepilemur	seali	Louis Jr., Engberg, Lei, Geng, Sommer, Randriamampionona, Randriamanana, Zaonarivelo, Andriantompohavana, Randria, Prosper, Ramaromilanto, Rakotoarisoa, Rooney & Brenneman, 2006
LEPILEMURIDAE	Lepilemur	septentrionalis	Rumpler & Albignac, 1975
LEPILEMURIDAE	Lepilemur	tymerlachsoni	Louis Jr., Engberg, Lei, Geng, Sommer, Randriamampionona, Randriamanana, Zaonarivelo, Andriantompohavana, Randria, Prosper, Ramaromilanto, Rakotoarisoa, Rooney & Brenneman, 2006
LEPILEMURIDAE	Lepilemur	wrightae	Louis Jr., Engberg, Lei, Geng, Sommer, Randriamampionona, Randriamanana, Zaonarivelo, Andriantompohavana, Randria, Prosper, Ramaromilanto, Rakotoarisoa, Rooney & Brenneman, 2006
LORISIDAE	Arctocebus	aureus	de Winton, 1902
LORISIDAE	Arctocebus	calabarensis	(J.A. Smith, 1860)
LORISIDAE	Loris	lydekkerianus	Cabrera, 1908
LORISIDAE	Loris	tardigradus	(Linnaeus, 1758)
LORISIDAE	Nycticebus	bancanus	Lyon, 1906
LORISIDAE	Nycticebus	bengalensis	(Lacépède, 1800)
LORISIDAE	Nycticebus	borneanus	Lyon, 1906
LORISIDAE	Nycticebus	coucang	(Boddaert, 1785)
LORISIDAE	Nycticebus	hilleri	Stone & Rehn, 1902
LORISIDAE	Nycticebus	javanicus	É. Geoffroy, 1812
LORISIDAE	Nycticebus	kayan	Munds, Nekaris & Ford, 2013
LORISIDAE	Nycticebus	menagensis	(Lydekker, 1893)
LORISIDAE	Xanthonycticebus	pygmaeus	(Bonhote, 1907)
LORISIDAE	Perodicticus	edwardsi	Bouvier, 1879
LORISIDAE	Perodicticus	ibeanus	Thomas, 1910
LORISIDAE	Perodicticus	potto	(P.L.S. Müller, 1766)
