## Supplementary Table 2 for "Multiple bursts of speciation in Madagascar’s endangered lemurs"

### Sheet: Sheet1
Combined Calibration Set
Node	hard minimum bound (Ma)	95% soft maximum bound (Ma)	Recommended Distribution*	MCMCtree node specification	Source for node specification
Homo-Pan	5	10	log-normal	L(0.05,0.01,0.01,1e-300)	Pozzi & Penna 2022
Homo-Gorilla	10	18	log-normal	L(0.1,0.01,0.015,1e-300)	Pozzi & Penna 2022
Crown Catarrhini	21	34	log-normal	L(0.21,0.01,0.024,1e-300)	Pozzi & Penna 2022
Crown Anthropoidea	34	56	log-normal	L(0.34,0.01,0.039,1e-300)	Pozzi & Penna 2022
Crown Lorisiformes	36.9	47	log-normal	L(0.369,0.01,0.019,1e-300)	Pozzi & Penna 2022
Crown Haplorhini	55.8	70	log-normal	L(0.558,0.01,0.026,1e-300)	Pozzi & Penna 2022
Crown Strepsirrhini	36.573	55.8	uniform	B(0.36573,0.558,1e-300,0.95)	de Vries & Beck 2023
Crown Lemurs	33.9	55.8	uniform	B(0.339,0.558,1e-300,0.95)	de Vries & Beck 2023
Crown Lorisidae	8.9	37.385	uniform	B(0.089,0.37385,1e-300,0.95)	de Vries & Beck 2023
Crown Primates	55.935	66.095*	offset exponential	L(0.55935,0.01,0.019,1e-300)	de Vries & Beck 2023
de Vries & Beck (2023) Calibration Set
Node	hard minimum bound (Ma)	95% soft maximum bound (Ma)	Recommended Distribution*	MCMCtree node specification	Source for node specification
Homo-Pan	4.631	15	uniform	B(0.04631,0.15,1e-300,0.95)	de Vries & Beck 2023
Crown Catarrhini	25.193	35.102	uniform	B(0.25193,0.35102,1e-300,0.95)	de Vries & Beck 2023
Crown Anthropoidea	33.9	56.035	uniform	B(0.339,0.56035,1e-300,0.95)	de Vries & Beck 2023
Crown Lorisiformes	18.5	55.8	uniform	B(0.185,0.558,1e-300,0.95)	de Vries & Beck 2023
Crown Haplorhini	41	NA	none (min bound only)	L(0.41)	de Vries & Beck 2023
Crown Strepsirrhini	36.573	55.8	uniform	B(0.36573,0.558,1e-300,0.95)	de Vries & Beck 2023
Crown Lemurs	33.9	55.8	uniform	B(0.339,0.558,1e-300,0.95)	de Vries & Beck 2023
Crown Lorisidae	8.9	37.385	uniform	B(0.089,0.37385,1e-300,0.95)	de Vries & Beck 2023
Crown Primates	55.935	66.095*	offset exponential	L(0.55935,0.01,0.019,1e-300)	de Vries & Beck 2023
Pozzi & Penna (2022) Calibration Set
Node	hard minimum bound (Ma)	95% soft maximum bound (Ma)	Recommended Distribution*	MCMCtree node specification	Source for node specification
Homo-Pan	5	10	log-normal	L(0.05,0.01,0.01,1e-300)	Pozzi & Penna 2022
Homo-Gorilla	10	18	log-normal	L(0.1,0.01,0.015,1e-300)	Pozzi & Penna 2022
Crown Catarrhini	21	34	log-normal	L(0.21,0.01,0.024,1e-300)	Pozzi & Penna 2022
Crown Anthropoidea	34	56	log-normal	L(0.34,0.01,0.039,1e-300)	Pozzi & Penna 2022
Crown Lorisiformes	36.9	47	log-normal	L(0.369,0.01,0.019,1e-300)	Pozzi & Penna 2022
Crown Haplorhini	55.8	70	log-normal	L(0.558,0.01,0.026,1e-300)	Pozzi & Penna 2022
Crown Primates	55.935	66.095*	offset exponential	L(0.55935,0.01,0.019,1e-300)	de Vries & Beck 2023
*Each fossil calibration set was analyzed with a soft (95%) maximum bound on the Primate root ("soft root"), then analyzed again with 66.095 Ma used as hard maximum bound ("hard root")
