## Supplementary Table 3 for "Multiple bursts of speciation in Madagascar’s endangered lemurs"

### Sheet: Sheet1
Lemur-Lorisiform Split (MYA)	Crown Diversification of Lemurs (MYA)	Reference
70.4	65.4	Yang et al. 2003. Comparison of likelihood and Bayesian methods for estimating divergence times using multiple gene Loci and calibration points, with application to a radiation of cute-looking mouse lemur species.
45.4	39.6	Poux et al. 2004. Primate phylogeny, evolutionary rate variations, and divergence times: a contribution from the nuclear gene IRBP.
61	58	Roos et al. 2004. Primate jumping genes elucidate strepsirrhine phylogeny.
60.4	49.6	Poux et al. 2005. Asynchronous colonization of Madagascar by the four endemic clades of primates, tenrecs, carnivores, and rodents as inferred from nuclear genes.
75	66.2	Horvath et al. 2008. Development and application of a phylogenomic toolkit: resolving the evolutionary history of Madagascar's lemurs.
71.9	63.3	Fabre et al. 2009. Patterns of macroevolution among Primates inferred from a supermatrix of mitochondrial and nuclear DNA.
61.9	52.2	Hedges et al. 2009. The TimeTree of Life
64.5	55.3	Matsui et al. 2009. Molecular phylogeny and evolution of prosimians based on complete sequences of mitochondrial DNAs.
55.1	52.5	Meredith et al. 2011. Impacts of the Cretaceous Terrestrial Revolution and KPg extinction on mammal diversification.
68.7	58.6	Perelman et al. 2011. A molecular phylogeny of living primates.
67	49.2	Xia et al. 2011. A distance-based least-square method for dating speciation events.
71.2	63.8	Crottini et al. 2012. Vertebrate time-tree elucidates the biogeographic pattern of a major biotic change around the K-T boundary in Madagascar.
55.1	49.4	dos Reis et al. 2012. Phylogenomic datasets provide both precision and accuracy in estimating the timescale of placental mammal phylogeny.
50.3	41.3	Davies et al. 2013. The evolution of bat vestibular systems in the face of potential antagonistic selection pressures for flight and echolocation.
58.8	50	Masters et al. 2013. Seeing the wood through the trees: the current state of higher systematics in the Strepsirhini.
59.3	50.5	Montagnon et al. 2013. Strepsirhine Divergence Dates Estimated from Mitochondrial Gene Sequences, and the Status of Daubentonia madagascariensis
66.3	59.6	Pozzi et al. 2014. Primate phylogenetic relationships and divergence dates inferred from complete mitochondrial genomes.
58.7	49.3	Kistler et al. 2015. Comparative and population mitogenomic analyses of Madagascar's extinct, giant 'subfossil' lemurs.
66.8	55.6	Federman et al. 2016. Implications of lemuriform extinctions for the Malagasy flora.
61.1	55.3	Herrera et al. 2016. Phylogeny and Divergence Times of Lemurs Inferred with Recent and Ancient Fossils in the Tree.
51.6	49.6	Antonelli et al. 2017. Toward a Self-Updating Platform for Estimating Rates of Speciation and Migration, Ages, and Relationships of Taxa.
62.7	57.2	Dos Reis et al. 2018. Using Phylogenomic Data to Explore the Effects of Relaxed Clocks and Calibration Strategies on Divergence Time Estimation: Primates as a Test Case
