## Supplementary Table 4 for "Multiple bursts of speciation in Madagascar’s endangered lemurs"

### Sheet: TipDR_perSpecies
Species	median 𝛌DR across all TACT trees
Allocebus trichotis	0.20845
Arctocebus aureus	0.0571342
Arctocebus calabarensis	0.0571342
Avahi betsileo	0.172733
Avahi cleesei	0.165486
Avahi laniger	0.455915
Avahi meridionalis	0.755967
Avahi mooreorum	0.315449
Avahi occidentalis	0.299586
Avahi peyrierasi	0.470933
Avahi ramanantsoavanai	0.755967
Avahi unicolor	0.299586
Cheirogaleus andysabini	0.412678
Cheirogaleus crossleyi	0.259735
Cheirogaleus grovesi	0.261365
Cheirogaleus lavasoensis	0.123042
Cheirogaleus major	0.216934
Cheirogaleus medius	0.415726
Cheirogaleus minusculus	0.251006
Cheirogaleus shethi	0.278733
Cheirogaleus sibreei	0.184286
Daubentonia madagascariensis	0.0190675
Eulemur albifrons	0.398274
Eulemur cinereiceps	1.221
Eulemur collaris	1.221
Eulemur coronatus	0.240486
Eulemur flavifrons	0.419567
Eulemur fulvus	0.567996
Eulemur macaco	0.419567
Eulemur mongoz	0.0864263
Eulemur rubriventer	0.131091
Eulemur rufifrons	0.404867
Eulemur rufus	0.777833
Eulemur sanfordi	0.398274
Euoticus elegantulus	0.0436927
Euoticus pallidus	0.0436927
Galago gallarum	0.224839
Galago matschiei	0.224839
Galago moholi	0.0941333
Galago senegalensis	0.153561
Galagoides demidoff	0.0971005
Galagoides kumbirensis	0.0971005
Galagoides thomasi	0.0542172
Hapalemur alaotrensis	1.02974
Hapalemur aureus	0.647636
Hapalemur gilberti	0.306944
Hapalemur griseus	0.420263
Hapalemur meridionalis	0.650874
Hapalemur occidentalis	1.02974
Indri indri	0.0459819
Lemur catta	0.0827914
Lepilemur aeeclis	1.04526
Lepilemur ahmansonorum	0.491449
Lepilemur ankaranensis	0.478728
Lepilemur betsileo	0.396603
Lepilemur dorsalis	0.538769
Lepilemur edwardsi	0.540427
Lepilemur fleuretae	0.289901
Lepilemur grewcockorum	0.474608
Lepilemur hollandorum	0.506817
Lepilemur hubbardorum	0.617158
Lepilemur jamesorum	1.04526
Lepilemur leucopus	0.442132
Lepilemur microdon	0.447148
Lepilemur milanoii	0.493729
Lepilemur mittermeieri	0.324527
Lepilemur mustelinus	0.447148
Lepilemur otto	0.447148
Lepilemur petteri	0.494112
Lepilemur randrianasoloi	0.689649
Lepilemur ruficaudatus	0.58225
Lepilemur sahamalazensis	0.527116
Lepilemur scottorum	0.112268
Lepilemur seali	0.178932
Lepilemur septentrionalis	0.451776
Lepilemur tymerlachsoni	0.507537
Lepilemur wrightae	0.245608
Loris lydekkerianus	0.0568444
Loris tardigradus	0.0568444
Microcebus arnholdi	0.68291
Microcebus berthae	0.74505
Microcebus bongolavensis	0.559383
Microcebus boraha	0.431475
Microcebus danfossi	0.464465
Microcebus ganzhorni	0.437931
Microcebus gerpi	0.519983
Microcebus griseorufus	0.445889
Microcebus jollyae	0.395652
Microcebus jonahi	1.56303
Microcebus lehilahytsara	0.844121
Microcebus macarthurii	0.191096
Microcebus mamiratra	0.384878
Microcebus manitatra	0.413318
Microcebus margotmarshae	0.713869
Microcebus marohita	0.47423
Microcebus mittermeieri	0.71078
Microcebus murinus	0.483397
Microcebus myoxinus	0.747136
Microcebus ravelobensis	0.279816
Microcebus rufus	0.708699
Microcebus sambiranensis	0.759132
Microcebus simmonsi	1.56303
Microcebus tanosi	0.973416
Microcebus tavaratra	0.617621
Mirza coquereli	0.349163
Mirza zaza	0.352075
Nycticebus bancanus	0.12335
Nycticebus bengaliensis	0.0796277
Nycticebus borneanus	0.15341
Nycticebus coucang	0.21428
Nycticebus hilleri	0.3253
Nycticebus javanicus	0.169601
Nycticebus kayan	0.3253
Nycticebus menagensis	0.165794
Otolemur crassicaudatus	0.164967
Otolemur garnettii	0.164967
Otolemur monteiri	0.0981735
Paragalago cocos	0.216869
Paragalago granti	0.207731
Paragalago nyasae	0.114702
Paragalago orinus	0.164322
Paragalago rondoensis	0.332205
Paragalago zanzibaricus	0.332205
Perodicticus edwardsi	0.0941439
Perodicticus ibeanus	0.0941439
Perodicticus potto	0.0529134
Phaner electromontis	0.459476
Phaner furcifer	0.700013
Phaner pallescens	0.381975
Phaner parienti	0.702041
Prolemur simus	0.123119
Propithecus candidus	0.260575
Propithecus coquereli	0.246382
Propithecus coronatus	0.435943
Propithecus deckenii	0.328482
Propithecus diadema	0.269972
Propithecus edwardsi	0.1561
Propithecus perrieri	0.269972
Propithecus tattersalli	0.354135
Propithecus verreauxi	0.435943
Sciurocheirus alleni	0.216474
Sciurocheirus cameronensis	0.14619
Sciurocheirus gabonensis	0.0998076
Sciurocheirus makandensis	0.216474
Varecia rubra	0.0712197
Varecia variegata	0.0712197
Xanthonycticebus pygmaeus	0.184366
