## Supplementary Table 5 for "Multiple bursts of speciation in Madagascar’s endangered lemurs"

### Sheet: Sheet1
Calibration Set	Best Model	wAIC (1 rate)	wAIC (2 rate)	wAIC (3 rate)	wAIC (4 rate)	Turnover0A	eps0A	Turnover0B	eps0B	Turnover0C	eps0C	q0
Combined, soft root	3 rate	6.52478e-12	0.228953	0.625785	0.145262	16.0138	0	3.49846	0	53.8838	0	0.806174
Combined, hard root	3 rate	1.07175e-10	0.295745	0.535014	0.169241	16.8225	0	4.25814	0	55.5493	0	0.900668
Pozzi & Penna, soft root	2 rate	2.49375e-11	0.462946	0.224357	0.312697	29.8727	0	5.29778	0			0.480711
Pozzi & Penna, hard root	3 rate	1.26481e-10	0.300887	0.531695	0.167418	16.895	0	55.6101	0	4.28345	0	0.903933
de Vries & Beck, soft root	2 rate	3.98658e-11	0.614623	0.278977	0.1064	26.3352	0	4.69086	0			0.410519
de Vries & Beck, hard root	2 rate	1.24391e-09	0.475166	0.213614	0.311221	30.1146	0	5.98379	0			0.514149
