## Supplementary Table 6 for "Multiple bursts of speciation in Madagascar’s endangered lemurs"

### Sheet: Sheet1
Species	Liberal coding (non-hybridizing = 0, hybridizing = 1)	Conservative coding (non-hybridizing = 0, hybridizing = 1)	Taxonomic Attention (Low = 0, High = 1)	Hybridization Reference(s)
Arctocebus calabarensis	0	0	0
Avahi betsileo	0	0	0
Avahi cleesei	0	0	0
Avahi laniger	0	0	0
Avahi meridionalis	0	0	0
Avahi peyrierasi	0	0	0
Avahi unicolor	0	0	0
Cheirogaleus crossleyi	1	0	1	[1-2]
Cheirogaleus major	1	0	1	[1]
Cheirogaleus medius	1	0	1	[1]
Cheirogaleus shethi	1	0	1	this study
Cheirogaleus sibreei	1	0	1	[1]
Daubentonia madagascariensis	0	0	1
Eulemur albifrons	1	1	1	[3-4]
Eulemur cinereiceps	1	1	1	[4-5]
Eulemur collaris	1	1	1	[3-4]
Eulemur coronatus	0	0	1
Eulemur flavifrons	1	1	1	[6]
Eulemur fulvus	1	0	1	[3, 4, 7]
Eulemur macaco	1	1	1	[3]
Eulemur mongoz	1	1	1	[3, 8, 9]
Eulemur rubriventer	0	0	1
Eulemur rufifrons	1	1	1	[3-5, 7]
Eulemur rufus	1	1	1	[3, 4, 8, 9]
Eulemur sanfordi	1	1	1	[3-4]
Euoticus elegantulus	0	0	0
Galago matschiei	0	0	1
Galago moholi	0	0	1
Galago senegalensis	0	0	1
Galagoides demidoff	0	0	0
Hapalemur gilberti	0	0	0
Hapalemur griseus	1	0	0	[10]
Hapalemur meridionalis	1	0	0	[10]
Hapalemur occidentalis	0	0	0
Indri indri	0	0	1
Lemur catta	0	0	1
Lepilemur aeeclis	0	0	1
Lepilemur ahmansonorum	0	0	1
Lepilemur ankaranensis	1	0	1	[11, 12]
Lepilemur betsileo	0	0	1
Lepilemur dorsalis	1	0	1	this study
Lepilemur grewcockorum	1	0	1	this study; second best model
Lepilemur hubbardorum	1	0	1	this study; second best model
Lepilemur milanoii	0	0	1
Lepilemur mustelinus	0	0	1
Lepilemur otto	0	0	1
Lepilemur petteri	0	0	1
Lepilemur randrianasoloi	1	0	1	this study; second best model
Lepilemur ruficaudatus	1	0	1	this study; second best model
Lepilemur seali	0	0	1
Lepilemur septentrionalis	1	0	1	[11, 12]
Lepilemur tymerlachsoni	1	0	1	this study
Loris tardigradus	0	0	1
Microcebus arnholdi	0	0	1
Microcebus berthae	1	0	1	[13, 14]
Microcebus boraha	0	0	1
Microcebus ganzhorni	1	0	1	this study
Microcebus gerpi	0	0	1
Microcebus griseorufus	1	1	1	[15, 16, 17]
Microcebus lehilahytsara	1	0	1	[14, 18]
Microcebus margotmarshae	0	0	1
Microcebus marohita	0	0	1
Microcebus mittermeieri	1	0	1	[14, 18]
Microcebus murinus	1	1	1	[15-17, 19]
Microcebus myoxinus	1	0	1	[13, 14]
Microcebus ravelobensis	1	1	1	[19]
Microcebus rufus	1	0	1	[13, 14]
Microcebus sambiranensis	1	0	1	[14]
Microcebus tavaratra	1	0	1	this study
Mirza coquereli	0	0	0
Mirza zaza	0	0	0
Nycticebus coucang	1	0	1	[20, 21]
Nycticebus kayan	0	0	1
Xanthonycticebus pygmaeus	1	0	1	[22]
Otolemur garnettii	1	0	1	[23]
Otolemur monteiri	1	0	0	[23]
Paragalago cocos	0	0	0
Paragalago granti	0	0	0
Paragalago zanzibaricus	0	0	0
Perodicticus potto	0	0	0
Prolemur simus	0	0	1
Propithecus coquereli	1	0	1	this study
Propithecus coronatus	1	0	1	[24, 25]
Propithecus diadema	1	0	1	[25]
Propithecus edwardsi	1	0	1	[25]
Propithecus perrieri	0	0	1
Propithecus tattersalli	1	0	1	this study
Propithecus verreauxi	1	0	0	this study
Sciurocheirus alleni	0	0	1
Varecia variegata	1	0	0	[3, 26]
References
[1] Williams, R. C., Blanco, M. B., Poelstra, J. W., Hunnicutt, K. E., Comeault, A. A., & Yoder, A. D. (2020). Conservation genomic analysis reveals ancient introgression and declining levels of genetic diversity in Madagascar’s hibernating dwarf lemurs. Heredity, 124(1), 236-251.
[2] Groeneveld, L. F., Weisrock, D. W., Rasoloarison, R. M., Yoder, A. D., & Kappeler, P. M. (2009). Species delimitation in lemurs: multiple genetic loci reveal low levels of species diversity in the genus Cheirogaleus. BMC Evolutionary Biology, 9(1), 1-16.
[3] Zehr, S. M., Roach, R. G., Haring, D., Taylor, J., Cameron, F. H., & Yoder, A. D. (2014). Life history profiles for 27 strepsirrhine primate taxa generated using captive data from the Duke Lemur Center. Scientific data, 1(1), 1-11.
[4] Markolf, M., Rakotonirina, H., Fichtel, C., von Grumbkow, P., Brameier, M., & Kappeler, P. M. (2013). True lemurs… true species-species delimitation using multiple data sources in the brown lemur complex. BMC evolutionary biology, 13(1), 1-20.
[5] Wyner, Y. M., Johnson, S. E., Stumpf, R. M., & DeSalle, R. (2002). Genetic assessment of a white-collared x red-fronted lemur hybrid zone at Andringitra, Madagascar. American Journal of Primatology, 67, 51–66.
[6] Blair, M. E., Sterling, E. J., Dusch, M., Raxworthy, C. J., & Pearson, R. G. (2013). Ecological divergence and speciation between lemur (Eulemur) sister species in Madagascar. Journal of Evolutionary Biology, 26(8), 1790-1801.
[7] Lehmann S, Wright P: Preliminary study of the conservation status of Lemur communities in the Betsakafandrika region of eastern Madagascar. Lemur News. 2000, 5: 23-25.
[8] Zaramody, A., & Pastorini, J. (2001). Indications for hybridisation between red-fronted lemurs (Eulemur fulvus rufus) and mongoose lemurs (E. mongoz) in northwest Madagascar. Lemur News, 6, 28–31.
[9] Pastorini J, Zaramody A, Curtis DJ, Nievergelt CM, Mundy NI: Genetic analysis of hybridization and introgression between wild mongoose and brown lemurs. BMC Evol Biol. 2009, 9: 32-10.1186/1471-2148-9-32.
[10] Fausser, J. L., Prosper, P., Donati, G., Ramanamanjato, J. B., & Rumpler, Y. (2002). Phylogenetic relationships between Hapalemur species and subspecies based on mitochondrial DNA sequences. BMC Evolutionary Biology, 2(1), 1-9.
[11] Rumpler, Y., & Albignac, R. (1975). Intraspecific chromosome variability in a lemur from the north of Madagascar: Lepilemur septentrionalis, species nova. American Journal of Physical Anthropology, 42(3), 425-429.
[12] Ravaoarimanana, I. B., Tiedemann, R., Montagnon, D., & Rumpler, Y. (2004). Molecular and cytogenetic evidence for cryptic speciation within a rare endemic Malagasy lemur, the Northern Sportive Lemur (Lepilemur septentrionalis). Molecular Phylogenetics and Evolution, 31(2), 440-448.
[13] Heckman, K. L., Mariani, C. L., Rasoloarison, R., & Yoder, A. D. (2007). Multiple nuclear loci reveal patterns of incomplete lineage sorting and complex species history within western mouse lemurs (Microcebus). Molecular phylogenetics and evolution, 43(2), 353-367.
[14] Weisrock, D. W., Rasoloarison, R. M., Fiorentino, I., Ralison, J. M., Goodman, S. M., Kappeler, P. M., & Yoder, A. D. (2010). Delimiting species without nuclear monophyly in Madagascar's mouse lemurs. PLoS One, 5(3), e9883.
[15] Gligor, M., Ganzhorn, J. U., Rakotondravony, D., Ramilijaona, O. R., Razafimahatratra, E., Zischler, H., & Hapke, A. (2009). Hybridization between mouse lemurs in an ecological transition zone in southern Madagascar. Molecular Ecology, 18(3), 520-533.
[16] Rakotondranary, S.J., Hapke, A. & Ganzhorn, J.U. Distribution and Morphological Variation of Microcebus spp. Along an Environmental Gradient in Southeastern Madagascar. Int J Primatol 32, 1037 (2011).
[17] Hapke, A., Gligor, M., Rakotondranary, S. J., Rosenkranz, D., & Zupke, O. (2011). Hybridization of mouse lemurs: different patterns under different ecological conditions. BMC Evolutionary Biology, 11(1), 1-17.
[18] Poelstra, J. W., Salmona, J., Tiley, G. P., Schüßler, D., Blanco, M. B., Andriambeloson, J. B., ... & Yoder, A. D. (2021). Cryptic patterns of speciation in cryptic primates: microendemic mouse lemurs and the multispecies coalescent. Systematic Biology, 70(2), 203-218.
[19] Teixeira, H., van Elst, T., Ramsay, M. S., Rakotondravony, R., Salmona, J., Yoder, A. D., & Radespiel, U. (2022). RADseq Data Suggest Occasional Hybridization between Microcebus murinus and M. ravelobensis in Northwestern Madagascar. Genes, 13(5), 913.
[20] Pan, D., Chen, J. H., Groves, C., Wang, Y. X., Narushima, E., Fitch-Snyder, H., ... & Zhang, Y. P. (2007). Mitochondrial control region and population genetic patterns of Nycticebus bengalensis and N. pygmaeus. International Journal of Primatology, 28(4), 791-799.
[21] Groves, C. P. (2001). Primate taxonomy. Washington, D.C: Smithsonian Institution Press.
[22] Cao, G., Blair, M. E., Le, M., & Nekaris, K. A. I. (2017). Conservation of the Slow Loris, Nycticebus spp., at the genetic level: phylogenetics, phylogeography and population genetics. Folia Primatologica, 88, 170.
[23] Poorman, P. A. (1982). Banded chromosomes of Galago crassicaudatus monteiri, G. c. garnetti, and a subspecific hybrid. Cytogenetic and Genome Research, 34(4), 296-304.
[24] Thalmann, U., Kümmerli, R., & Zaramody, A. (2002). Why Propithecus verreauxi deckeni and P. v. coronatus are valid taxa–quantitative and qualitative arguments. Lemur News, 7, 11-16.
[25] Hawkins, M. T., Bailey, C. A., Brown, A. M., Tinsman, J., Hagenson, R. A., Culligan, R. R., ... & Louis, E. E. (2022). Nuclear and Mitochondrial Phylogenomics of the Sifakas Reveal Cryptic Variation in the Diademed Sifaka. Genes, 13(6), 1026.
[26] Vasey, N., & Tattersall, I. A. N. (2002). Do ruffed lemurs form a hybrid zone? Distribution and discovery of Varecia, with systematic and conservation implications. American Museum Novitates, 2002(3376), 1-26.
