## Supplementary Table 7 for "Multiple bursts of speciation in Madagascar’s endangered lemurs"

### Sheet: Sheet1
Liberal Coding Scheme (Non-Hybridizing = 0, Hybridizing = 1)
Model	Trait-dependent diversification?	All Species		All Species; Assume all unsampled taxa hybridize		All Species; Assume no unsampled taxa hybridize		Lemurs Only		Lemurs Only; Assume all unsampled taxa hybridize		Lemurs Only; Assume no unsampled taxa hybridize
		AICc	AICw	AICc	AICw	AICc	AICw	AICc	AICw	AICc	AICw	AICc	AICw
Dull Null	No	-194.001	0.000627555	-188.69	<0.0001	-196.037	0.00173234	-203.447	0.0494681	-201.732	0.0217215	-204.014	0.0645345
CID-2	No	-200.161	0.0136528	-198.896	0.00729563	-200.209	0.0139547	-200.498	0.0113237	-199.147	0.00596406	-200.721	0.0124413
CID-4	No	-190.301	9.86705e-05	-189.102	5.45017e-05	-190.3	9.83734e-05	-189.935	5.75848e-05	-188.582	<0.0001	-190.043	5.97277e-05
BiSSE	Yes	-208.715	0.983433	-208.715	0.989288	-208.715	0.98098	-209.332	0.938344	-209.333	0.971418	-209.332	0.921964
HiSSE	Yes	-196.499	0.00218813	-197.319	0.00331733	-197.286	0.00323486	-195.214	0.000806289	-195.289	0.000866647	-195.681	0.00100085
Conservative Coding Scheme (Non-Hybridizing = 0, Hybridizing = 1)
Model	Trait-dependent diversification?	All Species		All Species; Assume all unsampled taxa hybridize		All Species; Assume no unsampled taxa hybridize		Lemurs Only		Lemurs Only; Assume all unsampled taxa hybridize		Lemurs Only; Assume no unsampled taxa hybridize
		AICc	AICw	AICc	AICw	AICc	AICw	AICc	AICw	AICc	AICw	AICc	AICw
Dull Null	No	-266.475	0.041241	-265.023	0.0235689	-266.98	0.290462	-257.167	0.606957	-256.664	0.557603	-256.717	0.581552
CID-2	No	-272.635	0.897221	-272.322	0.906364	-267.622	0.400274	-254.218	0.138938	-253.937	0.142623	-253.563	0.120147
CID-4	No	-263.165	0.00788132	-262.325	0.00611808	-262.157	0.026041	-243.661	0.000708599	-243.376	0.00072588	-242.988	0.000607226
BiSSE	Yes	-266.871	0.0502678	-266.879	0.0596091	-266.81	0.26679	-255.418	0.253152	-255.418	0.299026	-255.376	0.297512
HiSSE	Yes	-261.477	0.00338877	-261.639	0.00434023	-261.236	0.0164328	-241.535	0.000244824	-236.521	<0.0001	-240.564	0.000180708
