## Supplementary Table 8 for "Multiple bursts of speciation in Madagascar’s endangered lemurs"

### Sheet: Sheet1
Results of MuSSE analysis
Model	DR (Spp/My): Non-Hybridizing Taxa, low taxonomic attention	DR (Spp/My): Non-Hybridizing Taxa, high taxonomic attention	DR (Spp/My): Hybridizing Taxa, low taxonomic attention	DR (Spp/My): Hybridizing Taxa, high taxonomic attention
All Strepsirrhines	7.15	7.28	13.29	32.36
All Strepsirrhines; All unsampled hybridize	11.2865	4.78547	12.1019	45.1985
All Strepsirrhines; No unsampled hybridize	8.27722	9.37623	14.9098	36.5331
Lemurs Only	26.1462	5.83988	90.81*	33.2514
Lemurs only; All unsampled hybridize	16.5872	3.99353	9.8393	47.8297
Lemurs only; No unsampled hybridize	36.3819	7.05125	109.94*	37.7733
*these values should be interpreted with caution, as there were very few hybridizing lemurs with low taxonomic attention to inform these estimates (i.e., low sample sizes)
