## Supplementary Table 9 for "Multiple bursts of speciation in Madagascar’s endangered lemurs"

### Sheet: Sheet1
Species	Common Name	Genome Download Link
Non-Strepsirrhines
Homo sapiens	Human	https://www.ncbi.nlm.nih.gov/datasets/genome/GCF_000001405.40/
Pan troglodytes	Chimpanzee	https://www.ncbi.nlm.nih.gov/datasets/genome/GCF_028858775.2/
Gorilla gorilla	Gorilla	https://www.ncbi.nlm.nih.gov/datasets/genome/GCF_029281585.2/
Macaca mulatta	Rhesus monkey	https://www.ncbi.nlm.nih.gov/datasets/genome/GCF_003339765.1/
Saimiri boliviensis	Bolivian squirrel monkey	https://www.ncbi.nlm.nih.gov/datasets/genome/GCF_000235385.1/
Tarsius syrichtus	Philippine tarsier	https://www.ncbi.nlm.nih.gov/datasets/genome/GCF_000164805.1/
Strepsirrhines
Microcebus murinus	Gray mouse lemur	https://www.ncbi.nlm.nih.gov/datasets/genome/GCF_000165445.2/
Otolemur garnettii	Small-eared galago	https://www.ncbi.nlm.nih.gov/datasets/genome/GCF_000181295.1/
Cheirogaleus medius	Fat-tailed dwarf lemur	https://www.ncbi.nlm.nih.gov/datasets/genome/GCA_008086735.1/
Microcebus ravelobensis	Golden-brown mouse lemur	https://www.ncbi.nlm.nih.gov/datasets/genome/GCA_008750975.1/
Microcebus tavaratra	Northern rufous mouse lemur	https://www.ncbi.nlm.nih.gov/datasets/genome/GCA_008750935.1/
Microcebus griseorufus	Reddish-gray mouse lemur	https://www.ncbi.nlm.nih.gov/datasets/genome/GCA_008750995.1/
Microcebus mittermeieri	Mittermeier's mouse lemur	https://www.ncbi.nlm.nih.gov/datasets/genome/GCA_008750955.1/
Mirza coquereli	Coquerel's giant mouse lemur	https://www.ncbi.nlm.nih.gov/datasets/genome/GCA_004024645.1/
Mirza zaza	Northern giant mouse lemur	https://www.ncbi.nlm.nih.gov/datasets/genome/GCA_008750895.1/
Daubentonia madagascariensis	Aye-aye	https://www.ncbi.nlm.nih.gov/datasets/genome/GCA_004027145.1/
Indri indri	Indri	https://www.ncbi.nlm.nih.gov/datasets/genome/GCA_004363605.1/
Propithecus coquereli	Coquerel's sifaka	https://www.ncbi.nlm.nih.gov/datasets/genome/GCF_000956105.1/
Eulemur macaco	Black lemur	https://www.ncbi.nlm.nih.gov/datasets/genome/GCA_001262655.1/
Eulemur fulvus	Common brown lemur	https://www.ncbi.nlm.nih.gov/datasets/genome/GCA_004027275.1/
Eulemur flavifrons	Blue-eyed black lemur	https://www.ncbi.nlm.nih.gov/datasets/genome/GCA_001262665.1/
Lemur catta	Ring-tailed lemur	https://www.ncbi.nlm.nih.gov/datasets/genome/GCA_004024665.1/
Prolemur simus	Greater bamboo lemur	https://www.ncbi.nlm.nih.gov/datasets/genome/GCA_003258685.1/
Nycticebus coucang	Sunda slow loris	https://www.ncbi.nlm.nih.gov/datasets/genome/GCA_004027815.1/
